# FBXO24 modulates mRNA alternative splicing and MIWI degradation and is required for normal sperm formation and piRNA production

**DOI:** 10.1101/2023.10.01.560355

**Authors:** Zhiming Li, Xingping Liu, Yan Zhang, Yuanyuan Li, Liquan Zhou, Shuiqiao Yuan

## Abstract

Spermiogenesis is a critical, post-meiotic phase of male gametogenesis, in which the proper gene expression is essential for sperm maturation. However, the underlying molecular mechanism that controls mRNA expression in the round spermatids remains elusive. Here, we identify that FBXO24, an orphan F-box protein, is highly expressed in the testis of humans and mice and interacts with the splicing factors (SRSF2, SRSF3, and SRSF9) to modulate the gene alternative splicing in the round spermatids. Genetic mutation of FBXO24 in mice causes many abnormal splicing events in round spermatids, thus affecting a large number of critical genes related to sperm formation that were dysregulated. Further molecular and phenotypical analyses revealed that FBXO24 deficiency results in aberrant histone retention, incomplete axonemes, oversized chromatoid body (CB), and abnormal mitochondrial coiling along sperm flagella, ultimately leading to male sterility. In addition, we discovered that FBXO24 interacts with MIWI and SCF subunits and mediates the degradation of MIWI via K48-linked polyubiquitination. Furthermore, we show that FBXO24 depletion could lead to aberrant piRNA production in testes, which suggests FBXO24 is required for normal piRNA counts. Collectively, these data demonstrate that FBXO24 is essential for sperm formation and piRNA production by regulating mRNA alternative splicing and MIWI degradation during spermiogenesis.
