## Supplementary Table 3 for "FBXO24 modulates mRNA alternative splicing and MIWI degradation and is required for normal sperm formation and piRNA production"

### Sheet: Sheet1
GeneName	Protein_Qscore	Unique_Peptide_Num	Unique_Spectra_Num	Coverage	Abundance	iBAQ
Piwil1	56.4303	15	19	0.181	9.27846e+06	157262
Hspa4l	56.2244	15	17	0.2351	2.35564e+07	392607
Stk31	55.8218	15	17	0.168	1.49995e+07	220581
Tcp1	55.0285	15	19	0.2806	2.81771e+07	805060
Cctq	54.6539	13	17	0.2797	1.53404e+07	393344
Hsp90b1	54.5373	15	16	0.2307	3.04027e+07	646867
Copa	54.0845	15	16	0.1241	5.31682e+06	69958.1
Ldhc	53.4772	14	24	0.4789	8.38524e+07	3.99297e+06
Acsbg1	52.8371	14	16	0.2621	8.45475e+06	222493
Cct3	52.2473	14	14	0.2587	1.52146e+07	400385
Nasp	51.9345	13	13	0.2031	9.19312e+06	213794
Cand1	51.5505	15	15	0.1358	7.77851e+06	117856
Cyp17a1	49.4428	14	16	0.2939	9.00894e+06	310653
Vcp	48.4598	14	15	0.2109	1.06065e+07	235699
Srsf2	48.3456	15	15	0.0648	2.60021e+06	15030.1
Atp5f1a	45.8849	12	14	0.2676	2.05405e+07	570570
Krt2	45.5088	12	13	0.2107	1.82649e+07	424765
Naglu	45.2461	13	16	0.2152	8.28522e+06	251067
Pabpc1	45.0317	12	12	0.2028	7.70919e+06	202873
Ruvbl1	44.9906	10	11	0.3004	2.3834e+07	1.08337e+06
Aldh2	44.731	10	11	0.2678	1.30645e+07	502482
Akap12	44.519	11	13	0.1079	6.82207e+06	92190.2
Atp5f1b	43.8099	12	15	0.2987	1.26557e+07	421857
Gykl1	43.3659	11	13	0.2878	3.2614e+06	116479
Thrap3	43.171	12	12	0.1893	1.90575e+07	334341
Psmd2	42.8118	13	15	0.1498	8.71544e+06	155633
Pkm	42.6955	11	13	0.3107	5.66087e+06	157246
Vars	42.5601	12	12	0.1095	2.78148e+06	42143.7
Dnah8	41.8576	12	12	0.0292	3.04701e+06	10616.8
Clgn	41.8201	13	18	0.1948	8.95487e+06	319817
Slc3a2	41.3394	11	15	0.2281	9.18512e+06	306171
Ephx1	41.136	12	15	0.2789	7.13538e+06	254835
Srsf3	40.9558	12	16	0.2283	2.72563e+07	973439
Cct4	39.8633	12	16	0.2338	1.14228e+07	308724
Srsf9	39.7398	11	11	0.1655	6.21304e+06	126797
Eef1g	39.1482	10	13	0.2037	2.22192e+07	822933
Canx	38.7797	10	12	0.1929	8.12642e+06	300979
Rack1	38.1138	9	12	0.3502	1.89064e+07	859382
Aldh1a1	37.2461	10	12	0.3573	4.93819e+06	214704
Hsp90ab1	36.9874	9	13	0.2693	1.34428e+07	336069
Glul	36.5302	10	12	0.3029	6.61282e+06	348043
Ipo5	36.4053	10	12	0.1076	5.04651e+06	91754.8
Krt10	36.0078	9	22	0.2036	5.23585e+07	1.86995e+06
Hadha	36.0031	10	11	0.1769	9.05406e+06	226351
Vps35	35.8691	10	10	0.1508	2.68614e+06	54819.1
Fxr1	35.7607	10	10	0.1935	8.41014e+06	200241
Ace	35.734	9	11	0.0762	2.97283e+06	45735.8
Erlin2	35.3166	8	10	0.3187	8.10403e+06	324161
Vdac2	35.2957	9	10	0.3695	2.77608e+07	1.73505e+06
Tdrd6	35.0338	10	10	0.0544	2.79466e+06	22179.8
Psmd3	33.8843	8	10	0.1849	1.97755e+06	50706.4
Cyp11a1	33.665	9	12	0.1901	3.94807e+06	119638
Ndufs1	33.6625	9	10	0.1706	3.20308e+06	76263.9
Ift122	33.6284	9	11	0.0838	1.68638e+06	23751.9
Calr	33.2293	10	11	0.2644	8.76149e+06	324499
Uba1	33.1756	9	11	0.1082	1.74626e+06	30107.9
Myo7a	32.7942	9	9	0.0423	2.73386e+06	22408.7
Dars	32.5498	9	10	0.1796	7.01793e+06	184682
Rps3	32.2941	10	10	0.3992	1.27836e+07	672819
Cct2	32.1585	8	10	0.1813	7.89599e+06	219333
Upf1	32.1319	9	10	0.113	2.88698e+06	47327.6
Tktl2	31.4397	9	13	0.1515	7.80663e+06	223047
Aldh9a1	31.3743	9	11	0.2105	5.99869e+06	222174
Stt3a	31.32	9	9	0.1163	4.50395e+06	125110
Vps13a	30.8012	9	9	0.0306	8.01948e+06	51406.9
Uqcrc2	30.4767	8	8	0.2252	2.99146e+06	135975
Wdr35	30.1065	9	9	0.0821	1.78182e+06	24408.5
Eprs1	30.1002	7	7	0.0549	2.09886e+06	22328.3
Ubr4	30.0689	8	8	0.0209	2.82913e+06	11182.3
Usp9x	29.7745	8	9	0.0325	1.78069e+06	13490.1
Samm50	29.6054	8	9	0.209	2.26926e+06	78250.3
Srm	29.5074	8	9	0.351	1.24901e+07	693893
Irgc	29.4464	8	8	0.181	7.05753e+06	243363
Ddx5	28.962	9	9	0.2065	2.76734e+06	79066.9
Dpep3	28.9486	7	16	0.1907	3.15098e+07	1.26039e+06
Acaa2	28.8232	7	9	0.2872	2.19826e+06	91594.4
Ddost	28.6327	8	8	0.1814	6.01429e+06	273377
Myo6	28.5773	8	8	0.0615	3.73003e+06	46625.4
Ddx4	28.0134	8	8	0.1442	867443	18857.5
Wdr62	27.9382	8	9	0.0611	3.13018e+06	44716.9
Vdac3	27.698	6	12	0.2968	5.15511e+06	303242
Ybx2	27.512	7	8	0.415	3.19289e+06	212859
Anxa2	27.2766	7	8	0.3673	4.3223e+06	332484
Btaf1	26.9767	7	7	0.0455	614205	6465.32
Sucla2	26.9114	7	7	0.1447	2.569e+07	828708
Thop1	26.8659	7	8	0.1179	2.37016e+06	52670.3
Rpl7	26.8544	8	10	0.2704	5.08899e+06	282722
Cse1l	26.7719	8	9	0.0844	3.12939e+06	55882
Acadl	26.6566	6	9	0.1628	5.74774e+06	239489
Serpinb6a	26.6071	7	8	0.1746	6.33916e+06	275615
Ckap4	26.4708	8	8	0.1322	3.40651e+06	85162.7
LOC110292590	26.3293	8	11	0.3194	1.49552e+07	712154
Psmc2	26.0839	6	6	0.1709	1.41064e+06	45504.4
LOC110301545	25.8681	7	9	0.1917	4.40172e+06	200078
Uggt1	25.7853	8	8	0.0645	3.91056e+06	46554.3
Hsd3b1	25.7098	7	10	0.2279	4.80702e+06	253001
Rpl6	25.6142	8	9	0.2838	5.78505e+06	304476
Basp1	25.4839	6	6	0.5	4.73098e+06	473098
Rpl7a	25.2447	7	7	0.2926	1.07344e+07	670902
Tufm	25.2243	6	6	0.1792	2.37394e+06	76578.6
Pgk2	24.9343	7	7	0.2806	1.03036e+07	355298
LOC110310445	24.901	7	7	0.1284	2.84559e+07	836939
Trim28	24.7776	6	8	0.0947	5.45522e+06	165310
Rps3a1	24.4377	8	9	0.3068	5.587e+06	294053
D1Pas1	24.4224	6	6	0.1152	1.02324e+06	24362.9
Acaa1a	24.3323	6	8	0.1981	4.12547e+06	187521
Bclaf1	24.2069	6	7	0.1218	2.86532e+06	77441.1
Cct6a	24.0328	7	7	0.177	8.68827e+06	299595
Spata20	23.9759	7	8	0.119	3.57681e+06	77756.8
Cep72	23.6048	6	7	0.1053	3.06571e+06	71295.7
Crybg3	23.5454	6	7	0.0746	2.2032e+06	35535.5
Psmd6	23.4429	7	7	0.2082	3.56474e+06	122922
Trim36	23.4426	7	8	0.1074	1.65038e+06	33681.2
Dhx9	23.2546	7	7	0.0636	2.00606e+06	26747.4
Gsn	23.1384	6	7	0.1231	1.15616e+06	35035.2
Prkar1a	23.1154	6	7	0.1489	3.81161e+06	181505
Pdhb	23.0829	6	6	0.2061	3.47407e+06	193004
Acaca	22.9782	7	7	0.0377	1.04801e+06	7328.71
Pgp	22.9602	6	7	0.2243	7.45653e+06	392449
Hadhb	22.8957	6	6	0.1305	8.47469e+06	302668
Eef2	22.7765	7	7	0.0769	4.49101e+06	86365.6
Plaa	22.7446	6	6	0.0919	1.90797e+06	38159.4
Art3	22.6971	6	8	0.1806	6.52342e+06	310639
Uggt2	22.4638	7	7	0.0525	5.3998e+06	58062.4
Hbbt1	22.3338	6	9	0.483	5.68881e+06	517164
Sdhb	22.187	6	8	0.2199	3.39562e+06	147635
Ran	21.8648	6	7	0.3102	1.43581e+07	1.30528e+06
Usp5	21.6015	6	8	0.0816	4.57351e+06	106361
Rab11b	21.4743	7	7	0.3257	1.62762e+07	1.01726e+06
Shcbp1l	21.4676	5	5	0.1095	1.24399e+06	40128.6
Pcm1	21.3719	6	6	0.0336	813621	8387.85
Rps2	21.3585	6	6	0.1945	6.79678e+06	308945
Armt1	21.2592	6	6	0.1207	7.51708e+06	289118
Rps8	20.8887	5	9	0.2885	4.81439e+06	481439
Pdia6	20.8675	5	6	0.1409	3.49725e+06	139890
Dcn	20.8538	6	7	0.209	3.10171e+06	134857
Pfkp	20.804	6	7	0.0753	3.26425e+06	88223.1
Ldhb	20.7278	6	6	0.2246	1.37792e+07	656151
Lancl2	20.6114	6	6	0.1474	2.98434e+06	124347
Cct5	20.4766	5	5	0.1054	3.15249e+06	87569.2
Isoc1	20.3894	5	5	0.339	4.19872e+06	349893
Ttc21b	20.2994	6	6	0.0548	4.22764e+06	53514.4
Eif4a2	20.2948	5	7	0.3243	1.69578e+06	73729.7
Tkfc	20.2926	5	5	0.1349	2.70397e+06	81938.5
Rps9	20.2666	7	9	0.2835	8.63363e+06	616688
Aldoa	20.2229	5	5	0.1841	4.34826e+06	189055
Slc2a3	20.0688	5	7	0.1116	4.83791e+06	372147
Uba6	19.9582	6	6	0.0636	595642	9764.62
Eif2s2	19.871	5	5	0.1682	1.16679e+06	53035.9
Phb	19.6948	5	5	0.1905	6.91412e+06	384118
Khsrp	19.5634	5	5	0.0869	1.53883e+06	39457.2
Psmd13	19.5042	6	8	0.1436	4.07079e+06	156569
Prpf8	19.4942	7	7	0.0283	1.16325e+06	8022.39
Ddx39a	19.4781	6	8	0.1382	3.6816e+06	141600
Rpl18	19.4239	5	5	0.3522	1002625215	1.43232e+08
Fasn	19.2058	6	6	0.0264	1.50728e+06	11505.9
Flna	19.1898	6	6	0.0286	2.99494e+06	21240.7
Psmc5	19.1221	5	5	0.165	2.10752e+06	75268.7
Hspa4	18.9538	5	5	0.0962	2.11871e+06	37170.4
Phgdh	18.9272	5	5	0.1032	1.82395e+06	82906.9
Strap	18.7977	5	5	0.1857	353967	16089.4
Tex101	18.7614	5	7	0.272	3.82445e+06	294189
Ap2b1	18.6746	5	5	0.1209	1.37583e+06	29273.1
Tubb3	18.6558	5	7	0.4	4.66871e+06	222319
Acadvl	18.5365	5	6	0.0852	8.98577e+06	208971
Slc25a3	18.4758	5	5	0.1289	6.3772e+06	303676
LOC110311039	18.4653	4	13	0.0447	1.41511e+07	196543
Ywhae	18.415	5	5	0.2588	4.67615e+06	259786
Mtch2	18.3811	5	7	0.1914	4.32295e+06	308782
Aldh7a1	18.2839	5	6	0.1411	538889	29938.3
Tardbp	18.2625	5	5	0.1449	2.03173e+06	119513
Prdx1	18.2547	5	11	0.3367	1.28493e+07	917806
Sae1	18.2141	5	5	0.1629	1.40566e+06	58569
Prmt1	18.1283	5	5	0.1784	1.12501e+06	53572.1
Dnaja2	18.0577	5	5	0.1505	2.06953e+06	89979.4
Hspd1	18.0516	5	5	0.1152	7.6777e+07	2.1327e+06
Psmc3	17.9659	5	5	0.1375	2.05874e+06	79182.3
Clu	17.9157	5	6	0.1384	2.92097e+06	132772
Rpl4	17.6861	5	5	0.1074	5.34632e+06	198012
Slc25a31	17.6222	6	6	0.2281	9.26093e+06	385872
Rplp0	17.5434	6	8	0.2997	4.55496e+06	253054
Phb2	17.5018	5	6	0.1773	3.40857e+06	131099
Eps15	17.4003	5	5	0.0851	424164	10345.5
Ldhal6b	17.3798	5	6	0.1387	5.29322e+06	220551
Ndufv1	17.3649	6	6	0.1275	4.18557e+06	160984
Eif2s1	17.3106	5	5	0.1683	2.11172e+06	95987.3
Atp6v0a1	17.2277	5	5	0.0704	2.64724e+06	66181
Kpnb1	17.1455	5	5	0.0729	2.8964e+06	78281.1
Slc25a4	17.1331	5	5	0.2718	4.14944e+06	188611
Prxl2a	17.0224	5	5	0.2183	2.55433e+06	182452
Ldha	16.8513	4	6	0.2048	1.06937e+07	464945
Faf2	16.8513	4	4	0.1213	909057	36362.3
Stip1	16.7177	4	5	0.1013	1.20869e+06	29480.3
LOC110293033	16.575	4	5	0.139	2.01111e+06	118301
Pdxdc1	16.4771	5	5	0.0786	922793	21460.3
Rai14	16.4567	4	4	0.0449	1.3748e+06	20217.7
Ift140	16.3723	5	5	0.0479	1.36624e+06	20091.7
Bag6	16.3519	5	5	0.0533	3.96704e+06	136795
Rab2a	16.3502	4	6	0.2406	712794	47519.6
Acsf2	16.313	4	4	0.065	1.45467e+06	48489
Qars	16.2222	5	5	0.0772	738176	15064.8
Aifm1	16.1199	4	4	0.0866	6.13888e+06	186027
Bsg	16.1199	4	6	0.1829	2.39187e+06	149492
Galc	16.1199	4	5	0.0789	4.03222e+06	149341
Psmc6	16.0943	5	6	0.1285	2.33738e+06	86569.5
Atp1a1	16.0591	5	5	0.0616	2.35312e+06	44398.6
Ruvbl2	16.0158	5	5	0.1102	3.15826e+06	112795
Akap4	15.9556	4	4	0.0495	1.5455e+06	26194.9
Pcna	15.875	5	5	0.2222	1.65166e+06	91758.7
Nars	15.8481	5	5	0.1026	1.11994e+06	46664.1
Dync1i2	15.786	5	5	0.0892	857569	35732.1
Gmps	15.7528	5	5	0.0722	5.49136e+06	130747
Ehd1	15.419	4	5	0.0803	2.24559e+06	68048.1
Lman2	15.4189	4	5	0.1201	1.67293e+06	79663.2
Ddx17	15.3788	4	4	0.1319	465015	13286.1
Ass1	15.3582	5	6	0.0898	5.51584e+06	220634
Dctn1	15.3411	4	4	0.0363	2.12308e+06	31221.8
Ilf2	15.3211	4	4	0.1436	998399	47542.8
Cpt2	15.2749	5	5	0.0866	4.64359e+06	110562
Tmcc3	15.1403	4	4	0.1006	436459	14079.3
Eif3a	15.1274	4	4	0.0624	504175	9695.66
LOC110310287	15.1056	4	5	0.1477	3.02035e+06	188772
Lactb	15.0996	4	4	0.0853	1.38296e+06	44611.7
Cby2	15.0142	5	5	0.1099	4.22704e+06	136356
Eif4a3	14.8189	4	5	0.1606	1.41743e+06	56697.2
Atp6v0d1	14.7685	4	4	0.1197	1.33898e+06	78763.7
Rab18	14.7628	4	4	0.2453	1.25437e+06	89598
Chchd3	14.7276	4	4	0.2457	6.00674e+06	462057
Copb2	14.5614	5	5	0.0453	8.13221e+06	165963
Tmx2	14.5283	4	4	0.1322	1.26642e+06	70356.8
Kiaa1210	14.5058	4	4	0.0336	771286	7561.62
Krt42	14.4119	5	5	0.1792	6.7413e+06	204282
P4hb	14.3722	4	5	0.0864	769591	19733.1
Eif3b	14.3609	4	4	0.0548	3.23466e+06	82940
Rab14	14.3329	4	5	0.307	903243	60216.2
Stim1	14.2675	4	4	0.058	146060	4057.22
Igk	14.2295	4	12	0.2059	1.35181e+07	1.50201e+06
Actr1a	14.2295	4	4	0.1277	1.5324e+06	66626.1
Eif4g3	14.1891	4	4	0.0316	674215	6950.67
Psmc1	14.1825	4	4	0.126	724832	28993.3
Pc	14.16	5	5	0.0399	2.07339e+06	31415
Crat	14.1484	4	4	0.0711	1.94423e+06	58916.1
Trap1	14.1484	4	5	0.0609	4.00408e+06	80081.7
Tecr	14.0918	5	5	0.0884	2.93838e+06	154651
Tmed7	14.0644	4	5	0.1741	613174	43798.1
Erp44	14.0314	4	4	0.1182	1.51043e+06	62934.7
Sec31a	13.9465	4	4	0.0366	414553	8636.52
Ahsa1	13.9176	4	4	0.1272	849211	35383.8
Ybx1	13.849	3	3	0.2453	208549	16042.2
Vdac1	13.849	3	3	0.1614	2.28156e+06	162969
Gnai2	13.849	3	3	0.1099	240373	12018.7
Ppp5c	13.849	3	3	0.0721	1.99769e+06	68885.9
Ift172	13.849	3	3	0.0212	366956	3163.41
Aldh1a2	13.849	3	3	0.0927	326836	12570.6
Tf	13.7415	4	4	0.0459	1.72456e+06	43114.1
Txnrd3	13.6718	4	4	0.0598	1.7447e+06	52869.6
Aco2	13.663	4	4	0.0605	1.05533e+06	25127
Eif4g1	13.6432	4	4	0.0358	1.2745e+06	17950.7
Cfap57	13.5283	4	4	0.0312	963073	11744.8
LOC110310373	13.5219	4	4	0.1329	2.30184e+06	135402
Usp7	13.4951	5	5	0.0548	3.3041e+06	54165.6
LOC665622	13.4881	4	4	0.2889	3.21472e+06	267894
Dhx15	13.4504	4	4	0.0616	7.64305e+06	177745
Atp5c1	13.4373	4	6	0.1342	2.51519e+06	147953
Oxct2b	13.3866	4	4	0.0904	4.05501e+06	144822
Tpi1	13.384	4	4	0.1605	2.44856e+06	136031
Dnm2	13.3144	4	4	0.0525	1.89188e+06	34397.8
Pomt1	13.2895	5	5	0.0602	2.28478e+06	84621.5
Rab10	13.2832	4	5	0.2	2.00944e+06	118202
Gstm1	13.2504	4	4	0.2377	2.3435e+06	123342
Myo1d	13.1522	4	4	0.0398	950150	12839.9
Plec	13.1381	4	4	0.0079	3.16212e+06	9524.44
Dnajb1	13.1281	4	4	0.1059	1.2841e+06	58368.1
Rpl13	13.091	4	4	0.1706	5.72367e+06	408834
Dnajc7	12.9902	5	6	0.0941	2.10142e+07	600406
Adam2	12.9862	4	5	0.068	821091	23459.7
Prps1	12.9452	4	6	0.1509	2.40085e+06	126360
Psme4	12.9141	4	4	0.0228	1.12708e+07	112708
Qpct	12.9092	4	5	0.147	2.76787e+06	184525
Igh	12.8076	3	5	0.0713	1.10448e+07	613601
Hspa8	12.8076	3	6	0.3328	1.31242e+07	354708
Dnaja4	12.8076	3	3	0.0845	1.29437e+06	49783.4
Adam3	12.8076	3	3	0.1108	85899.3	4521.02
Dctn2	12.8076	3	3	0.0846	161505	6211.71
Gars1	12.7371	4	4	0.0576	1.40684e+06	28136.8
Ugt1a7	12.6763	3	4	0.0753	792520	30481.5
Gapdhs	12.6763	3	3	0.1233	949305	47465.2
Ybx3	12.6763	3	3	0.2241	838587	59899
Rpl12	12.6763	3	4	0.2485	1.13775e+06	103432
Chchd6	12.6763	3	3	0.1395	589884	39325.6
Mthfd1	12.6763	3	3	0.0385	528231	9782.06
Acot7	12.6763	3	3	0.1016	781539	37216.1
Tsga2	12.6763	3	3	0.1229	618677	38667.3
Napa	12.6763	3	3	0.1254	1.52895e+06	72807
Atxn10	12.6763	3	3	0.0821	1.33315e+06	43004.7
Kif5b	12.6763	3	5	0.0363	132406	2068.84
Csde1	12.5755	4	4	0.0494	1.65818e+06	36047.5
Esd	12.4167	3	3	0.1962	479823	29988.9
Ppp1cc	12.4167	3	4	0.1022	1.27271e+06	66984.9
Cfl1	12.4167	3	3	0.259	506967	42247.3
Asah1	12.3008	4	4	0.099	1.24142e+06	59115.1
Nt5c2	12.2631	4	6	0.0769	5.93442e+06	197814
Idh1	12.2573	3	4	0.1209	844610	26394.1
Eif3f	12.2349	3	3	0.1025	806031	50377
Tmx4	12.2349	3	3	0.1284	681086	42567.9
Rbbp4	12.2349	3	3	0.0753	597974	39864.9
Dnah17	12.1875	4	4	0.0114	571824	2027.74
Rangap1	12.1725	4	4	0.0662	1.80675e+06	56460.9
Lars	12.1337	3	3	0.028	623715	10224.8
Dnajc11	12.1275	4	4	0.0787	4.94536e+06	170530
Sec23ip	12.1013	3	3	0.0516	1.40261e+06	31877.5
Pafah1b1	12.0754	4	4	0.1	1.8279e+06	67700
Hyou1	11.9753	3	3	0.046	126518	2181.34
Fbp1	11.9587	3	5	0.1391	2.66194e+06	140102
Pgrmc1	11.9587	3	3	0.2154	2.93913e+06	293913
Myl12a	11.9587	3	3	0.186	1.55796e+06	141633
Lmf1	11.9587	3	3	0.061	1.74777e+06	69910.8
Glrx3	11.9587	3	3	0.1039	569935	29996.6
Phyhipl	11.8956	4	5	0.088	1.16848e+06	58424.1
Atp6v1b2	11.8823	4	4	0.0796	1.62819e+06	50881
Mapk3	11.8555	4	4	0.1184	3.73172e+06	169624
Pdha2	11.7932	4	4	0.1023	1.81661e+06	82573.1
Rpl18a	11.6644	4	4	0.2045	3.17313e+06	226652
Ywhaz	11.656	3	3	0.2531	1.8853e+06	99226.4
Slc25a5	11.6384	3	3	0.2114	4.68662e+06	223172
Dnaaf1	11.6349	3	4	0.0536	1.1687e+06	46748
Pebp1	11.6349	3	3	0.2567	2.03673e+06	226304
Erlin1	11.6349	3	3	0.1724	2.59442e+06	103777
Mdh2	11.6349	3	3	0.1065	402648	16777
Dld	11.6349	3	3	0.0668	753385	28976.4
Ipo4	11.6304	4	4	0.0342	1.53102e+06	31896.2
Rtcb	11.5035	3	3	0.0713	635741	21922.1
Rps18	11.5035	3	4	0.1842	3.11392e+06	259493
Dhrs7b	11.5035	3	3	0.1115	1.13431e+06	56715.7
Lyar	11.3872	3	5	0.1263	1.21635e+06	60817.7
Rbm39	11.3872	3	3	0.1035	337398	16869.9
Srrt	11.3391	3	3	0.0392	1.1506e+06	23481.6
Dnaja1	11.3104	3	4	0.1439	1.52939e+06	109242
Tcp11	11.2231	4	4	0.0635	1.3865e+06	46216.5
Hook1	11.1935	3	3	0.0412	465955	9707.39
Lpcat3	11.1935	3	3	0.076	527505	31029.7
Abce1	11.0622	3	3	0.0501	1.10827e+06	32596.2
Dpysl3	11.0622	3	4	0.0737	788743	24648.2
Matr3	11.06	4	4	0.1142	1.49303e+06	57424.4
Hdac6	10.9902	3	3	0.0287	716747	19909.6
Stt3b	10.9902	3	3	0.0365	155056	4307.11
Ctbp2	10.9902	3	3	0.0718	66452.3	3164.4
Eif3i	10.9339	3	4	0.0985	951346	43243
Hacd3	10.9286	3	3	0.0884	1.55558e+06	91504.7
Dnm1l	10.9286	3	3	0.0376	176629	3332.62
Rps6	10.7989	3	3	0.1406	5.81844e+06	447572
Mrc1	10.7642	3	3	0.0268	17215.9	220.717
Rpl19	10.6671	3	4	0.1701	4.33918e+06	482131
Ndufs2	10.6384	3	3	0.1931	2.00603e+06	222892
Selenbp1	10.6209	3	3	0.0763	2.93022e+06	94523.3
Dnajc13	10.6209	3	3	0.0145	312333	2602.77
Serpinb1	10.6147	3	3	0.1003	2.43602e+06	110728
Odf2	10.6079	3	3	0.0397	509640	8354.75
Rdh11	10.5993	3	3	0.0949	1.63071e+06	81535.3
Rab7a	10.5935	3	3	0.2011	666496	41656
Akr1cl	10.5405	4	4	0.0839	2.32273e+06	129041
Copg2	10.5111	3	3	0.0448	1.99878e+06	41641.2
Rps19	10.4833	3	3	0.2119	456936	38078
Rrbp1	10.4833	3	3	0.0219	2.17906e+06	18624.5
Myef2	10.4621	3	3	0.0691	804622	24382.5
Ptbp2	10.4379	4	4	0.0772	1.7079e+06	77631.6
Ogdh	10.4175	3	3	0.0412	584113	11232.9
Lrpap1	10.367	3	3	0.1111	284537	10943.7
Immt	10.3579	3	3	0.3355	614168	11166.7
EG433182	10.3178	3	3	0.0876	1.06801e+06	38143.1
Prdx4	10.2824	3	4	0.1423	4.38091e+06	273807
Spam1	10.2263	3	3	0.0703	706288	24354.7
Aars	10.2026	3	3	0.0362	856924	15302.2
Ttc26	10.1971	3	3	0.0596	656914	17287.2
Acsl6	10.1664	3	3	0.043	709163	17296.7
Rpl13a	10.1355	4	4	0.1921	2.07278e+06	129549
Phpt1	10.1106	3	3	0.2661	2.93927e+06	326586
Capzb	10.108	3	3	0.1011	1.10945e+06	55472.6
Bhmt	10.0697	3	3	0.0835	2.82554e+06	117731
Glud1	10.0349	3	3	0.052	518436	14812.5
Rps14	10.0208	3	3	0.2252	1.4209e+06	236816
