## Supplementary Table 4 for "FBXO24 modulates mRNA alternative splicing and MIWI degradation and is required for normal sperm formation and piRNA production"

### Sheet: Sheet1
The differential expressed miRNAs identified from Fbxo24 KO testis
ID	WT_mean	KO_mean	log2(FC)	P-value
miR-1843-x	1.71937	5.22537	1.60366	0.0474524
miR-185-x	21.1845	35.5046	0.744998	0.0286685
miR-1981-y	1.34267	4.77783	1.83126	0.0400325
miR-2137-z	1.19657	19.9903	4.06233	0.0048987
miR-29-z	0.01	2.25067	7.81421	0.0322738
miR-372-y	7.37303	24.7404	1.74654	0.0393984
miR-373-y	2.30867	9.31883	2.01309	0.0171694
miR-4454-z	290.86	172.932	-0.750118	0.0252638
miR-470-x	358.67	216.588	-0.7277	0.046682
miR-486-x	3.97873	32.9256	3.04883	0.000347876
miR-547-y	426.263	72.376	-2.55816	0.000518269
miR-665-y	0.01	1.75493	7.45527	0.0455925
miR-671-y	4.5221	0.01	-8.82085	0.0044683
miR-673-x	0.9458	3.9201	2.05128	0.0448131
mmu-miR-122-5p	37.8814	167.01	2.14037	0.0122928
mmu-miR-124-3p	363.699	224.747	-0.69444	0.00667479
mmu-miR-1955-5p	0.4252	3.8324	3.17203	0.0129961
mmu-miR-3473b	5.48473	13.2433	1.27177	0.0173259
mmu-miR-3535	100.395	190.089	0.920993	0.0308389
mmu-miR-369-5p	1.05007	3.92893	1.90366	0.0399412
mmu-miR-467a-5p	570.447	367.331	-0.63501	0.00722991
mmu-miR-467b-5p	567.496	365.214	-0.635865	0.00701471
mmu-miR-505-5p	7.7034	2.20243	-1.8064	0.027093
mmu-miR-5099	20.8897	36.0706	0.788035	0.0407273
mmu-miR-542-3p	5.0662	13.0261	1.36243	0.00642371
mmu-miR-6240	7.43057	18.041	1.27973	0.00896485
mmu-miR-7214-3p	31.4868	18.4773	-0.768997	0.0486484
mmu-miR-7222-3p	4.54193	0.5024	-3.1764	0.0205006
mmu-miR-7229-5p	0.589667	4.1001	2.79769	0.0437328
novel-m0010-3p	18.1478	8.00917	-1.18007	0.0265972
novel-m0037-5p	6.84423	1.90963	-1.84159	0.0272402
novel-m0040-5p	0.01	3.60543	8.49403	0.0303577
novel-m0043-5p	4.79413	0.713033	-2.74923	0.0120403
