## Supplementary Table 5 for "FBXO24 modulates mRNA alternative splicing and MIWI degradation and is required for normal sperm formation and piRNA production"

### Sheet: Down-regulated
The down-regulated piRNAs identified from Fbxo24 KO testis
piRNA_id	WT_mean	KO_mean	log2(FC)	P-value
piR-mmu-74506	208.04	6.25667	-5.05532	1.0392e-06
piR-mmu-74043	130.873	54.78	-1.25645	1.12591e-08
piR-mmu-96686	110.613	45.3633	-1.28593	0.0167327
piR-mmu-84571	92.2167	27.9333	-1.72304	3.08866e-09
piR-mmu-29230	80.0433	39.96	-1.00222	0.0349678
piR-mmu-73902	54.8767	23.1033	-1.24809	3.78061e-07
piR-mmu-73237	63.3733	7.13	-3.1519	3.02232e-24
piR-mmu-73251	49.72	17.6667	-1.4928	7.2443e-07
piR-mmu-35026	41.1633	19.9167	-1.04738	0.0446033
piR-mmu-24083	39.55	17.32	-1.19124	0.00855751
piR-mmu-484141	35.6333	15.6433	-1.18768	0.0255941
piR-mmu-73405	33.96	0.906667	-5.22712	1.53027e-06
piR-mmu-515622	24.5733	9.19667	-1.41791	0.0227608
piR-mmu-22864	25.1267	7.25	-1.79317	9.25236e-07
piR-mmu-5526612	30.08	0.206667	-7.18536	7.41467e-26
piR-mmu-1632856	18.9367	9.34	-1.01969	0.00400996
piR-mmu-2763458	21.06	4.48667	-2.23079	1.29079e-08
piR-mmu-679871	15.2133	7.35667	-1.04821	0.0456993
piR-mmu-451006	15.89	6.99333	-1.18407	0.0329741
piR-mmu-37855	18.51	3.74667	-2.30463	6.14329e-05
piR-mmu-15876	14.5633	6.36	-1.19524	0.0254755
piR-mmu-3284108	13.4733	6.72	-1.00357	0.0191381
piR-mmu-2298475	14.1333	6.24667	-1.17794	0.0457485
piR-mmu-48881127	12.4733	6.00667	-1.05421	0.0106664
piR-mmu-267909	13.8867	4.03	-1.78485	0.00201325
piR-mmu-147003	12.3567	5.88	-1.0714	0.0240426
piR-mmu-1645814	12.8667	3.95	-1.70371	0.000295556
piR-mmu-169551	12.4167	3.77667	-1.71709	0.000204738
piR-mmu-72947	11.3233	5.18	-1.12827	0.0310627
piR-mmu-79028	11.1967	4.48667	-1.31935	0.00620257
piR-mmu-3117647	10.5133	5.12	-1.038	0.0487209
piR-mmu-48638	9.82333	4.20667	-1.22354	0.0283484
piR-mmu-423594	9.79667	4.11667	-1.25081	0.0115809
piR-mmu-51803273	10.8133	3.30667	-1.70936	0.00199892
piR-mmu-2305155	8.93	4.28667	-1.0588	0.0372442
piR-mmu-53738648	9.06667	4.47333	-1.01922	0.0494609
piR-mmu-90447	9.92667	3.60667	-1.46064	0.00944566
piR-mmu-57741925	9.02	3.83667	-1.23327	0.0192851
piR-mmu-113843	8.57333	3.23	-1.40832	0.0364407
piR-mmu-78988	8.36333	3.77333	-1.14824	0.0370903
piR-mmu-221923	10.8533	0.156667	-6.1143	3.06601e-05
piR-mmu-154597	8.34	2.77333	-1.58843	0.0170601
piR-mmu-3134241	8.35333	3.26667	-1.35453	0.0154249
piR-mmu-60301376	8.81333	2.83333	-1.63719	0.00320173
piR-mmu-4166949	8.17667	3.25	-1.33107	0.0128473
piR-mmu-441621	7.96	3.31333	-1.26449	0.0319524
piR-mmu-10673	7.86333	3.50333	-1.16641	0.0455496
piR-mmu-663067	8.49	3.15333	-1.42889	0.0213841
piR-mmu-2361563	8.09	2.87333	-1.49341	0.00741013
piR-mmu-3608029	8.66	2.34667	-1.88375	0.00107897
piR-mmu-6123	7.61667	3.14333	-1.27686	0.0277732
piR-mmu-264488	7.35333	3.24667	-1.17944	0.0389808
piR-mmu-3933365	7.12333	2.65667	-1.42294	0.0291293
piR-mmu-3856343	7.24333	2.99333	-1.2749	0.0396377
piR-mmu-168891	7.21667	2.85667	-1.337	0.0471731
piR-mmu-75297	6.87667	2.42	-1.5067	0.043049
piR-mmu-203159	7.49667	2.36	-1.66746	0.0126607
piR-mmu-625003	7.48333	2.53667	-1.56075	0.0163926
piR-mmu-7825014	7.54	2.01667	-1.90259	0.00271124
piR-mmu-273500	6.73333	2.45667	-1.45462	0.0266828
piR-mmu-622228	6.42333	2.54333	-1.3366	0.0274575
piR-mmu-596659	7.19	2.2	-1.70849	0.0098388
piR-mmu-862021	6.93	1.39333	-2.31431	0.00793934
piR-mmu-2670067	6.08	2.60667	-1.22187	0.0403578
piR-mmu-59580078	6.96667	0.743333	-3.22839	0.00187195
piR-mmu-702678	5.98667	2.17667	-1.45963	0.0319977
piR-mmu-1258714	6.22	1.77667	-1.80774	0.0106271
piR-mmu-4782736	6.01	1.99	-1.5946	0.01633
piR-mmu-54695	6.52	0.676667	-3.26835	0.00510131
piR-mmu-665904	5.76667	1.86	-1.63244	0.0180708
piR-mmu-161471	5.77333	1.87667	-1.62123	0.0247773
piR-mmu-9043459	5.75	1.93667	-1.56999	0.0485715
piR-mmu-3457129	7.53333	0.2	-5.23522	3.93331e-06
piR-mmu-4007	6.66	0.05	-7.05745	0.000103253
piR-mmu-1285363	5.87667	1.03333	-2.50769	0.00102519
piR-mmu-263262	5.71667	0.773333	-2.88601	0.00199773
piR-mmu-182359	4.98	1.72333	-1.53094	0.0449765
piR-mmu-3924566	4.84333	1.6	-1.59793	0.0286771
piR-mmu-180687	4.70667	1.65333	-1.50933	0.044256
piR-mmu-5583759	5.11667	1.14	-2.16617	0.0261041
piR-mmu-23156278	5.56	0.876667	-2.66498	0.0111104
piR-mmu-5565945	5.12	0.05	-6.67807	0.00325978
piR-mmu-265639	5.28667	0.05	-6.72429	0.000658596
piR-mmu-2552140	4.87667	0.85	-2.52036	0.00505485
piR-mmu-61788739	5.23333	0.57	-3.1987	0.00153822
piR-mmu-527993	4.44	1.11667	-1.99136	0.0327758
piR-mmu-5160433	4.21333	0.98	-2.10411	0.0184297
piR-mmu-53255	4.81667	0.63	-2.93461	0.0278927
piR-mmu-2327193	5.16333	0.103333	-5.64293	1.81037e-05
piR-mmu-905187	4.97	0.05	-6.63517	3.68201e-05
piR-mmu-958248	4.05667	1.01667	-1.99645	0.0225774
piR-mmu-1280006	4.44667	0.103333	-5.42735	0.000424837
piR-mmu-56276	4.29667	0.576667	-2.89741	0.00459299
piR-mmu-5330898	3.54	0.7	-2.33832	0.0211647
piR-mmu-265638	4.16	0.001	-12.0224	0.000548186
piR-mmu-5403428	3.75	0.05	-6.22882	0.00113741
piR-mmu-67532	3.78333	0.05	-6.24159	0.000627656
piR-mmu-49666904	3.19	0.78	-2.03201	0.0266245
piR-mmu-1524838	3.08667	0.79	-1.96613	0.0407254
piR-mmu-1272976	3.37333	0.746667	-2.17564	0.0426118
piR-mmu-257899	2.97	0.706667	-2.07136	0.0421205
piR-mmu-2959150	3.25333	0.716667	-2.18254	0.0400762
piR-mmu-1293596	2.98667	0.63	-2.24511	0.0406314
piR-mmu-1265223	3.83667	0.001	-11.9056	0.000552292
piR-mmu-222968	3.2	0.413333	-2.95269	0.0126084
piR-mmu-7508545	3.44333	0.001	-11.7496	0.00105112
piR-mmu-1186207	3.54	0.0433333	-6.35213	0.00106072
piR-gga-1173017	3.72333	0.13	-4.84001	0.0108397
piR-mmu-5411044	3.08667	0.3	-3.36302	0.0246201
piR-mmu-1812439	3.11333	0.001	-11.6042	0.0012964
piR-mmu-45661190	2.57667	0.156667	-4.03974	0.0114991
piR-mmu-115817	2.33	0.001	-11.1861	0.0191286
piR-mmu-50335776	2.46	0.206667	-3.57328	0.0410041
piR-mmu-30801	2.21333	0.103333	-4.42084	0.00842364
piR-mmu-567612	2.26667	0.103333	-4.45519	0.00831919
piR-mmu-5804532	2.05667	0.0433333	-5.56869	0.0265717
piR-mmu-98511	2.32333	0.103333	-4.49082	0.00812321
piR-mmu-160969	2.42	0.001	-11.2408	0.00781893
piR-mmu-581028	2.23667	0.146667	-3.93074	0.0156346
piR-mmu-49905251	1.84333	0.15	-3.61928	0.0192427
piR-mmu-472718	2.06	0.14	-3.87915	0.0312638
piR-mmu-23192439	2.12	0.001	-11.0498	0.0156346
piR-mmu-439306	1.73667	0.0533333	-5.02514	0.0390128
piR-mmu-264607	1.88667	0.001	-10.8816	0.0156346
piR-mmu-112871	2.01	0.001	-10.973	0.0312638
piR-mmu-208334	1.69667	0.001	-10.7285	0.0312638
piR-mmu-546594	1.69667	0.001	-10.7285	0.0312638
piR-mmu-1691007	1.86	0.001	-10.8611	0.0312638

### Sheet: Up-regulated
The up-regulated piRNAs identified from Fbxo24 KO testis
piRNA_id	WT_mean	KO_mean	log2(FC)	P-value
piR-mmu-245182	144.34	382.793	1.40709	0.0154642
piR-mmu-54927	121.223	270.643	1.15873	2.40111e-12
piR-mmu-48173	19.2233	169.09	3.13686	0.00173368
piR-mmu-236356	23.0467	112.647	2.28917	0.0379748
piR-mmu-94478	31.8367	82.7967	1.37888	2.11692e-08
piR-mmu-101611	29.9533	78.28	1.38593	0.00020365
piR-mmu-93528	2.36667	99.2333	5.3899	9.68418e-41
piR-mmu-3248116	23.5867	76.9667	1.70626	0.000846319
piR-mmu-34283	18.8067	80.4367	2.09661	0.0174
piR-mmu-24946	30.9	63.45	1.03801	0.00353017
piR-mmu-68866	28.04	63.4567	1.17829	0.00740903
piR-mmu-139558	25.3267	55.3867	1.12888	0.000134456
piR-mmu-295376	25.24	54.8433	1.1196	0.000558263
piR-mmu-30407	15.98	52.9367	1.728	0.0100654
piR-mmu-1262593	0.116667	53.3367	8.83659	4.65609e-48
piR-mmu-87338	13.8667	40.5867	1.54938	6.03622e-07
piR-mmu-113740	14.28	33.4133	1.22643	8.52214e-05
piR-mmu-99767	13.76	31.5233	1.19594	3.77586e-06
piR-mmu-2881404	11.01	32.9533	1.58161	0.00866245
piR-mmu-1263023	0.236667	39.7233	7.39099	1.94332e-33
piR-mmu-1262586	0.0633333	39.94	9.30065	7.17221e-35
piR-mmu-247637	12.71	27.4667	1.11172	0.000145845
piR-mmu-1263828	6.29	33.5933	2.41704	0.000608526
piR-mmu-98146	11.9467	27.4833	1.20195	2.56469e-05
piR-mmu-1262643	5.52333	34.1067	2.62644	0.00306042
piR-mmu-10737	0.116667	35.56	8.25172	3.70045e-23
piR-mmu-9820	11.5933	26.1633	1.17425	4.17769e-05
piR-mmu-1262809	0.06	35.6933	9.21648	4.37405e-32
piR-mmu-1681112	7.97333	28.26	1.82551	0.000543984
piR-mmu-121584	6.04	30.3133	2.32733	0.0119722
piR-mmu-125749	9.53333	25.5267	1.42095	1.44742e-06
piR-mmu-2814457	10.5067	22.95	1.12719	0.0111304
piR-mmu-217189	10.9067	23.05	1.07956	0.00196753
piR-mmu-1800304	0.001	31.0067	14.9203	3.98682e-20
piR-mmu-1262867	4.72333	26.8067	2.50471	9.07994e-06
piR-mmu-74655	0.06	28.7067	8.90221	5.70025e-17
piR-mmu-46639	9.41667	21.04	1.15985	0.000258413
piR-mmu-158922	0.423333	28.0567	6.05041	7.95781e-23
piR-mmu-10718	0.06	27.68	8.84967	6.69599e-17
piR-mmu-59170	0.116667	26.2467	7.8136	2.09951e-15
piR-mmu-140883	8.92333	17.9167	1.00565	0.0169588
piR-mmu-15769	8.84333	18.19	1.04048	0.0040621
piR-mmu-910852	7.23333	20.1933	1.48115	0.00171296
piR-mmu-79251	8.36	17.4433	1.0611	0.0169353
piR-mmu-166861	7.6	17.7633	1.22483	0.000473905
piR-mmu-153814	0.001	23.2933	14.5076	2.09269e-18
piR-mmu-74118	6.37667	17.82	1.48262	7.35584e-05
piR-mmu-1264038	0.06	23.3767	8.60589	2.57651e-20
piR-mmu-109827	7.26333	16.1467	1.15253	0.00149635
piR-mmu-491630	6.39667	16.3433	1.35331	0.000277061
piR-mmu-114148	0.001	20.9967	14.3579	1.75974e-14
piR-mmu-211170	6.29333	16.2333	1.36706	0.0131912
piR-mmu-1273796	6.03667	16.3633	1.43864	0.0488556
piR-mmu-75171	6.68	14.8833	1.15578	0.00219487
piR-mmu-586445	0.001	19.93	14.2827	1.91169e-13
piR-mmu-285164	6.74333	14.4367	1.0982	0.00420038
piR-mmu-81732	6.46	14.3167	1.14809	0.00602813
piR-mmu-154431	5.19667	14.9767	1.52706	0.00015651
piR-mmu-1333505	4.05667	16.3733	2.01298	0.000128112
piR-mmu-519158	0.001	19.0533	14.2178	1.24224e-17
piR-mmu-3059377	6.51333	13.2733	1.02706	0.00989296
piR-mmu-5574580	5.87667	13.7733	1.22881	0.00548047
piR-mmu-56614128	6.28667	13.0067	1.04888	0.00888622
piR-mmu-1262684	2.99667	16.3	2.44344	3.62092e-05
piR-mmu-1518077	0.001	18.04	14.1389	3.41693e-14
piR-mmu-33848	6.20667	12.5233	1.01273	0.0122662
piR-mmu-16066	5.51	13.4167	1.2839	0.00247181
piR-mmu-1290187	5.44333	13.62	1.32316	0.0109682
piR-mmu-504232	5.89333	12.41	1.07435	0.0110442
piR-mmu-75529	5.55667	12.9967	1.22585	0.00220267
piR-mmu-51909179	5.74667	12.4	1.10954	0.0109014
piR-mmu-510293	0.123333	16.85	7.09404	2.44239e-11
piR-mmu-584861	6.04333	12.1033	1.00199	0.014853
piR-mmu-1513568	5.94333	12.0067	1.01449	0.014406
piR-mmu-913157	4.60333	12.2933	1.41713	0.030618
piR-mmu-1262598	0.06	18.0367	8.23175	8.2709e-05
piR-mmu-1264661	1.99667	15.2967	2.93755	5.9216e-06
piR-mmu-1262904	4.41333	12.44	1.49505	0.00112798
piR-mmu-209798	5.34	12.19	1.19079	0.00432438
piR-mmu-1263102	2.35	14.7867	2.65356	2.88343e-07
piR-mmu-74762	0.001	15.8867	13.9555	4.44041e-12
piR-mmu-4024428	5.56333	11.4633	1.04301	0.0173839
piR-mmu-83273	0.001	15.9133	13.9579	1.36479e-14
piR-mmu-702929	5.26	11.55	1.13476	0.00782705
piR-mmu-82225	5.02333	11.3767	1.17936	0.00967085
piR-mmu-73867	0.001	15.5033	13.9203	7.55338e-14
piR-mmu-903098	5.37	11.0667	1.04323	0.0284737
piR-mmu-3097383	0.001	15.5533	13.9249	4.26534e-15
piR-mmu-43488	1.68667	14.63	3.11668	0.011264
piR-mmu-90489	0.001	14.7067	13.8442	6.49329e-10
piR-mmu-188331	5.11333	10.65	1.05852	0.0364292
piR-mmu-845206	4.90333	10.5067	1.09947	0.0125154
piR-mmu-1262864	4.03	11.1	1.46171	0.0471383
piR-mmu-51911	4.29	10.7867	1.3302	0.00278464
piR-mmu-3736306	4.93	10.12	1.03755	0.0179035
piR-mmu-286042	4.91333	10.1367	1.04481	0.0252066
piR-mmu-85604	4.65667	9.83	1.07789	0.0365118
piR-mmu-113406	4.87	9.77	1.00444	0.0454998
piR-mmu-1615749	3.39333	11.2667	1.73129	0.0056227
piR-mmu-80269	4.75333	9.91667	1.06092	0.0163275
piR-mmu-186366	0.001	13.33	13.7024	4.33976e-11
piR-mmu-74484	0.001	13.3067	13.6999	5.61048e-11
piR-mmu-1648157	3.7	10.5167	1.50708	0.00211563
piR-mmu-937019	4.57333	9.81	1.10101	0.0162054
piR-mmu-1262604	0.06	14.08	7.87447	0.000213425
piR-mmu-1265201	0.001	13.4867	13.7192	3.29359e-13
piR-mmu-1968377	3.65667	10.2767	1.49077	0.0145546
piR-mmu-1262853	1.23333	12.4967	3.34091	1.15171e-05
piR-mmu-1265914	0.06	13.04	7.76377	1.06381e-12
piR-mmu-1263410	3.74	9.75333	1.38286	0.0210216
piR-mmu-1263412	2.05	11.3567	2.46984	3.591e-06
piR-mmu-1971953	0.0633333	12.35	7.60733	3.78939e-10
piR-mmu-16949	1.75667	11.7367	2.74011	0.0184187
piR-mmu-42389	0.06	12.3733	7.68806	4.87575e-12
piR-mmu-51635365	0.001	12.2967	13.586	7.72881e-12
piR-mmu-1749858	3.63667	9.45667	1.37872	0.0358944
piR-mmu-28258	3.77	9.04	1.26176	0.00938427
piR-mmu-3076928	2.38333	10.4767	2.13613	5.0349e-05
piR-mmu-32596	0.001	11.9167	13.5407	3.05439e-09
piR-mmu-264224	2.41667	10.6567	2.14067	0.00587063
piR-mmu-2004613	2.38667	10.2567	2.10349	0.0107122
piR-mmu-285377	3.67	8.79	1.26008	0.0236199
piR-mmu-396119	0.001	11.61	13.5031	8.93689e-11
piR-mmu-271479	0.06	11.5067	7.58329	2.76014e-10
piR-mmu-17956	0.001	11.48	13.4868	7.37748e-10
piR-mmu-1266238	0.06	11.6767	7.60445	1.48678e-11
piR-mmu-104331	3.01667	8.85667	1.55381	0.00446193
piR-mmu-76338	3.82	8.16333	1.09559	0.0382496
piR-mmu-73070	1.87333	9.79667	2.38668	3.53314e-05
piR-mmu-91904	3.84333	8.00667	1.05884	0.0385674
piR-mmu-3844286	3.75	8	1.09311	0.0378072
piR-mmu-75268	3.19667	8.70667	1.44555	0.00599672
piR-mmu-52014109	3.49333	8.70333	1.31696	0.0120192
piR-mmu-180618	0.001	10.9633	13.4204	1.70131e-08
piR-mmu-214999	2.52667	9.53667	1.91625	0.00160168
piR-mmu-130171	3.51667	8.19667	1.22083	0.0162493
piR-mmu-479982	2.67667	8.83667	1.72306	0.00170106
piR-mmu-26280383	2.49667	9.2	1.88163	0.00680738
piR-mmu-1263944	0.06	10.8833	7.50294	1.05237e-10
piR-mmu-3627829	3.41333	7.7	1.17368	0.0326452
piR-mmu-1325050	1.90667	9.53667	2.32243	0.000541023
piR-mmu-2575872	1.96333	9.16333	2.22257	9.42958e-05
piR-mmu-3919025	3.44667	7.67667	1.15528	0.0321683
piR-mmu-628638	3.53	7.43333	1.07434	0.045445
piR-mmu-2353266	3.59667	7.30333	1.02189	0.0450231
piR-mmu-62036914	3.47667	7.48667	1.10662	0.046673
piR-mmu-516920	2.37	8.69667	1.87558	0.00462726
piR-mmu-240412	3.13667	7.65333	1.28686	0.0188552
piR-mmu-251333	2.75	8.16667	1.57032	0.00784635
piR-mmu-1263949	0.001	10.2567	13.3243	4.66643e-10
piR-mmu-1331219	1.20667	9.25667	2.93947	9.42177e-06
piR-mmu-33607	3.15667	7.6	1.2676	0.0207593
piR-mmu-115136	0.001	10.0367	13.293	5.53822e-10
piR-mmu-5520631	3.19	7.56333	1.24547	0.0278108
piR-mmu-93824	0.001	9.87333	13.2693	9.32461e-10
piR-mmu-521479	3.10333	7.20333	1.21485	0.0389678
piR-mmu-49234590	2.93333	7.53	1.36011	0.0160304
piR-mmu-1795521	2.37	7.97333	1.7503	0.00299293
piR-mmu-2370214	2.91	7.26667	1.32027	0.022393
piR-mmu-3144611	0.001	9.64667	13.2358	2.10636e-09
piR-mmu-44088	2.90333	7.14333	1.29889	0.0233347
piR-mmu-81577	2.59667	7.12333	1.45589	0.0120969
piR-mmu-2183967	1.78333	7.98333	2.16241	0.00496027
piR-mmu-221686	2.36	7.34667	1.6383	0.00798077
piR-mmu-108130	2.93333	6.75333	1.20306	0.0322905
piR-mmu-56622548	2.40667	7.22	1.58496	0.0163713
piR-mmu-62824	0.0466667	9.01667	7.59406	5.19971e-09
piR-mmu-1262908	2.74	6.95667	1.34422	0.0231915
piR-mmu-4020821	2.41333	6.82333	1.49945	0.0290748
piR-mmu-1768789	2.83	6.82	1.26897	0.0416469
piR-mmu-34976	1.3	8.17667	2.653	0.000101401
piR-mmu-186333	2.45667	6.93	1.49615	0.0180186
piR-mmu-354312	1.05667	8.43333	2.99658	0.00018432
piR-mmu-81101	2.86333	6.40667	1.16188	0.0463314
piR-mmu-267349	2.71667	6.57	1.27406	0.04631
piR-mmu-77744	2.12667	7.20667	1.76074	0.00667152
piR-mmu-122439	2.31333	7	1.59738	0.00932201
piR-mmu-34032	0.0633333	8.63	7.09025	9.49859e-09
piR-mmu-101451	2.52	6.63	1.39559	0.018457
piR-mmu-4170905	1.99	6.89667	1.79313	0.00284153
piR-mmu-1288844	2.34	6.75333	1.52909	0.0158094
piR-mmu-35756	2.59	6.27333	1.27628	0.0391914
piR-mmu-3551905	1.78667	7.03	1.97625	0.00272451
piR-mmu-104845	0.001	8.4	13.0362	2.48831e-08
piR-mmu-49909105	2.21667	6.52333	1.55722	0.0109037
piR-mmu-1262625	2.10667	6.72333	1.67421	0.00996117
piR-mmu-1262731	2.10667	6.65	1.65839	0.00723907
piR-mmu-52579134	1.12	7.77667	2.79565	0.000170809
piR-mmu-162484	2.21	6.77333	1.61582	0.0117372
piR-mmu-1982285	2.65	6.18667	1.22317	0.0386992
piR-mmu-60158349	2.50667	6.39333	1.3508	0.0270021
piR-mmu-43451	0.001	8.18667	12.9991	4.11973e-08
piR-mmu-73376	0.001	8.12667	12.9884	4.09485e-08
piR-mmu-98297	2.74333	6.11	1.15524	0.0390865
piR-mmu-58234	1.64333	7.12667	2.1166	0.00144464
piR-mmu-1650597	2.31333	6.27667	1.44003	0.022056
piR-mmu-65723871	0.413333	8.27	4.32251	0.00117026
piR-mmu-1262825	0.001	8.13333	12.9896	4.34889e-08
piR-mmu-1263832	2.15667	6.39667	1.56852	0.0203518
piR-mmu-3863855	2.15333	6.28667	1.54572	0.0350903
piR-mmu-2589563	1.81667	6.41	1.81903	0.00683505
piR-mmu-34543	0.001	7.78667	12.9268	1.30881e-07
piR-mmu-117245	1.74667	6.72667	1.94529	0.00335363
piR-mmu-1263545	1.70333	6.57	1.94753	0.00411446
piR-mmu-3512321	2.19	6.22333	1.50676	0.0224274
piR-mmu-62823	0.001	7.77667	12.9249	4.83554e-08
piR-mmu-1270212	2.03333	6.12667	1.59126	0.0137897
piR-mmu-117898	0.06	7.57667	6.98046	1.18917e-07
piR-mmu-101454	2.32333	5.75667	1.30904	0.031349
piR-mmu-5266700	2.33667	5.59	1.2584	0.0461878
piR-mmu-1262931	1.72333	6.17	1.84007	0.0069069
piR-mmu-46109	0.001	7.58333	12.8886	8.72747e-08
piR-mmu-529804	2.25	5.96667	1.407	0.034003
piR-mmu-541352	0.001	7.41333	12.8559	2.25776e-07
piR-mmu-1337524	2.25333	5.54	1.29783	0.0465596
piR-mmu-2005668	2.23333	5.89667	1.4007	0.0420465
piR-mmu-56991785	2.32333	5.74	1.30485	0.0374195
piR-mmu-117160	2.01333	5.84	1.53638	0.0166058
piR-mmu-82423	0.001	7.33333	12.8403	3.00714e-07
piR-mmu-4026418	1.75	6.09667	1.80067	0.00576143
piR-mmu-1263632	2.08333	5.79667	1.47633	0.0167119
piR-mmu-63508	0.116667	7.12667	5.93276	8.79546e-06
piR-mmu-55432912	1.45667	6.03667	2.05108	0.00246384
piR-mmu-4011285	0.001	7.09	12.7916	3.14278e-07
piR-mmu-2001947	1.90667	5.62667	1.56123	0.0247023
piR-mmu-88753	0.001	7.07667	12.7889	6.83543e-07
piR-mmu-1794343	0.001	7.28667	12.831	1.67054e-07
piR-mmu-2465521	1.53	5.88	1.94228	0.0117748
piR-mmu-1268005	1.86	5.60667	1.59184	0.0281921
piR-mmu-1336936	0.001	7.21667	12.8171	1.63137e-07
piR-mmu-128435	1.36667	6.31	2.20698	0.00238623
piR-mmu-2822315	0.06	7.09333	6.88536	3.20015e-07
piR-mmu-680330	1.86667	5.62333	1.59096	0.0247563
piR-mmu-53591	0.88	6.49667	2.88412	0.000371711
piR-mmu-4258389	1.97667	5.35667	1.43827	0.0384911
piR-mmu-88664	0.123333	6.64333	5.75127	1.28391e-05
piR-mmu-22706	1.87667	5.05333	1.42906	0.0405378
piR-mmu-1263621	1.87333	5.33667	1.51033	0.0397751
piR-mmu-354817	1.85	5.21667	1.4956	0.0374134
piR-mmu-50618092	1.6	5.59333	1.80564	0.0129331
piR-mmu-1262642	0.001	6.61	12.6904	1.27903e-06
piR-mmu-1262578	1.39	5.33	1.93905	0.00827913
piR-mmu-1264033	0.001	6.65	12.6991	1.27475e-06
piR-mmu-89594	0.06	6.22333	6.69658	1.49507e-06
piR-mmu-56718042	1.11667	5.47333	2.29322	0.0210531
piR-mmu-1262609	0.001	6.26667	12.6135	1.26524e-06
piR-mmu-1262674	0.706667	5.89333	3.05998	0.000356883
piR-mmu-910643	0.001	6.23	12.605	2.4396e-06
piR-mmu-1262746	0.53	5.91667	3.48072	0.000262498
piR-mmu-109514	1.37667	5	1.86075	0.01285
piR-mmu-135404	1.33333	4.97	1.89821	0.0128399
piR-mmu-1263753	0.06	6.12333	6.67321	2.51414e-06
piR-mmu-103349	0.001	6.1	12.5746	2.74011e-06
piR-mmu-7856	0.773333	5.77333	2.90024	0.000504728
piR-mmu-864012	1.26	5.05333	2.00381	0.0129113
piR-mmu-185432	1.41	5.16333	1.87261	0.0139072
piR-mmu-3175930	1.05	5.14667	2.29325	0.0031599
piR-mmu-3285904	1.56333	4.85333	1.63435	0.0298096
piR-mmu-5270841	1.16333	5.18333	2.15562	0.00832158
piR-mmu-1002253	0.001	5.87667	12.5208	2.81761e-06
piR-mmu-99797	0.993333	5.15667	2.37609	0.00336458
piR-mmu-5649597	1.71	4.53333	1.40658	0.0439984
piR-mmu-1263830	0.001	5.99	12.5483	4.68474e-06
piR-mmu-3229813	1.41	4.71667	1.74207	0.0229056
piR-mmu-1338968	0.88	5.31	2.59314	0.00295937
piR-mmu-141133	0.001	5.59333	12.4495	7.19244e-06
piR-mmu-99936	0.001	5.58667	12.4478	7.84161e-06
piR-mmu-76000	1.27	4.73667	1.89904	0.0210182
piR-mmu-1262610	0.646667	5.46667	3.07957	0.0016455
piR-mmu-2309037	0.001	5.67667	12.4708	5.1035e-06
piR-mmu-101966	1.45333	4.50333	1.63163	0.0336275
piR-mmu-1323319	1.04	4.73	2.18526	0.00843857
piR-mmu-649214	1.35	4.28667	1.6669	0.0334753
piR-mmu-145679	0.0466667	5.44667	6.86684	9.84952e-06
piR-mmu-1250168	0.353333	5.47333	3.95332	9.79066e-05
piR-mmu-444906	0.001	5.41667	12.4032	1.03243e-05
piR-mmu-2304612	1.36333	4.50667	1.72492	0.0480581
piR-mmu-2952985	0.001	5.49333	12.4235	9.32824e-06
piR-mmu-6303506	1.22667	4.43333	1.85365	0.0328604
piR-mmu-57692615	0.06	5.70333	6.5707	0.0049778
piR-mmu-107175	1.29667	4.32667	1.73845	0.0328262
piR-mmu-114867	0.001	5.17667	12.3378	1.98011e-05
piR-mmu-57596658	0.001	5.22667	12.3517	1.87027e-05
piR-mmu-4281970	0.853333	4.76	2.47978	0.00847753
piR-mmu-2512008	0.993333	4.53	2.18916	0.00857044
piR-mmu-881314	0.973333	4.30667	2.14557	0.0136907
piR-mmu-154457	0.633333	4.72333	2.89877	0.00262699
piR-mmu-1324363	0.646667	4.63667	2.84199	0.00261164
piR-mmu-439307	0.866667	4.47667	2.36888	0.014346
piR-mmu-496811	0.41	4.75667	3.53626	0.000590285
piR-mmu-214998	0.87	4.37667	2.33075	0.0141684
piR-mmu-7855	0.87	4.43667	2.35039	0.0143427
piR-mmu-67948891	0.001	5.22	12.3498	9.50339e-05
piR-mmu-522226	1.08333	4.04	1.89888	0.0229926
piR-mmu-1972359	1.10333	4.04667	1.87487	0.0229628
piR-mmu-113937	0.001	4.74667	12.2127	3.87481e-05
piR-mmu-15751	0.823333	4.09667	2.3149	0.0229787
piR-mmu-1276723	1.03667	3.78667	1.86898	0.0369846
piR-mmu-4006872	0.001	4.53333	12.1464	7.74006e-05
piR-mmu-1269578	1	3.84667	1.94361	0.0373205
piR-mmu-112344	0.976667	3.82667	1.97015	0.037248
piR-mmu-1263416	0.803333	3.84	2.25704	0.00808706
piR-mmu-1292206	0.001	4.83	12.2378	0.00751201
piR-mmu-3108385	0.001	4.46667	12.125	7.07577e-05
piR-mmu-74472	0.79	3.96	2.32558	0.00830305
piR-mmu-436370	0.853333	3.57667	2.06743	0.0372323
piR-mmu-1264964	0.41	4.14	3.33593	0.00202912
piR-mmu-136988	0.06	4.18	6.1224	0.000153375
piR-mmu-864011	0.703333	3.67	2.3835	0.013738
piR-mmu-51235917	0.001	4.24	12.0498	0.000141835
piR-mmu-1263929	0.001	4.33	12.0802	0.00013713
piR-mmu-600251	0.001	4.21	12.0396	0.000137556
piR-mmu-98395	0.001	4.17	12.0258	0.000137206
piR-mmu-157362	0.001	4.07333	11.992	0.000144468
piR-mmu-82935	0.703333	3.43333	2.28733	0.0236106
piR-mmu-49277565	0.666667	3.69333	2.46989	0.0140575
piR-mmu-57436469	0.001	4.10667	12.0038	0.000271509
piR-mmu-99967	0.001	3.99667	11.9646	0.000279219
piR-mmu-1673663	0.001	4.03333	11.9778	0.00027247
piR-mmu-108891	0.001	4.03667	11.9789	0.000270003
piR-mmu-53986	0.001	3.98333	11.9598	0.000274016
piR-mmu-455419	0.001	3.89667	11.928	0.00027796
piR-mmu-1278088	0.001	3.90333	11.9305	0.000278333
piR-mmu-147095	0.79	3.49333	2.14468	0.02414
piR-mmu-1771370	0.001	3.96333	11.9525	0.000272179
piR-mmu-78277	0.246667	3.85333	3.96547	0.00372453
piR-mmu-57110977	0.001	3.96	11.9513	0.000269428
piR-mmu-1262866	0.773333	3.23667	2.06535	0.0415486
piR-mmu-86250	0.001	3.79333	11.8893	0.000279891
piR-mmu-1262851	0.53	3.27333	2.6267	0.0264711
piR-mmu-2002678	0.001	3.78333	11.8854	0.00053302
piR-mmu-475763	0.683333	3.37333	2.30351	0.0244731
piR-mmu-112196	0.001	3.70333	11.8546	0.000548431
piR-mmu-37757	0.001	3.71667	11.8598	0.000553648
piR-mmu-1268152	0.353333	3.48667	3.30275	0.00681522
piR-mmu-1263233	0.001	3.81667	11.8981	0.000538756
piR-mmu-1661774	0.666667	3.24667	2.28392	0.0402794
piR-mmu-525796	0.59	3.06	2.37474	0.0403067
piR-mmu-1510177	0.176667	3.47333	4.29722	0.00673098
piR-mmu-512808	0.001	3.50667	11.7759	0.000537632
piR-mmu-3973954	0.373333	3.31667	3.1512	0.00675588
piR-mmu-958598	0.646667	3.08667	2.25496	0.0401837
piR-mmu-76377	0.001	3.40667	11.7341	0.00107402
piR-mmu-107941	0.703333	2.91333	2.05039	0.040743
piR-mmu-5290439	0.06	3.27	5.76818	0.00113601
piR-mmu-1263419	0.586667	2.96667	2.33823	0.040303
piR-mmu-999133	0.001	3.41	11.7356	0.00105732
piR-mmu-1262590	0.53	2.99	2.49608	0.0401712
piR-mmu-550070	0.001	3.59667	11.8124	0.0136336
piR-mmu-112978	0.001	3.32333	11.6984	0.00106858
piR-mmu-91611	0.001	3.34667	11.7085	0.00107253
piR-mmu-5266339	0.333333	3.13333	3.23266	0.0329452
piR-mmu-3755884	0.001	3.27	11.6751	0.00107067
piR-mmu-295556	0.001	3.29	11.6839	0.00106986
piR-mmu-2902691	0.001	3.38333	11.7242	0.00105798
piR-mmu-100033	0.001	3.29	11.6839	0.00105287
piR-mmu-256859	0.06	3.20333	5.73847	0.00207821
piR-mmu-1264859	0.001	3.44333	11.7496	0.0127542
piR-mmu-1262594	0.001	3.44333	11.7496	0.0127541
piR-mmu-879879	0.001	3.09333	11.5949	0.00215167
piR-mmu-1607752	0.176667	3.13	4.14706	0.0127731
piR-mmu-1268471	0.001	3.21667	11.6514	0.00207411
piR-mmu-66305211	0.116667	3.12	4.74108	0.00207924
piR-mmu-1263182	0.41	2.86667	2.80568	0.0226382
piR-mmu-209529	0.001	3.06	11.5793	0.00208582
piR-mmu-1262796	0.001	3.1	11.5981	0.00207992
piR-mmu-221014	0.326667	2.76667	3.08226	0.0224534
piR-mmu-1263884	0.001	3.12	11.6073	0.00208271
piR-mmu-2506238	0.0633333	2.92667	5.53015	0.00212214
piR-mmu-1273058	0.001	3.09333	11.5949	0.00208865
piR-mmu-1950213	0.001	2.98667	11.5443	0.00208192
piR-mmu-3549031	0.47	2.60333	2.46963	0.0403488
piR-mmu-56718041	0.41	2.62667	2.67954	0.0436794
piR-mmu-1263415	0.001	2.85	11.4767	0.0041812
piR-mmu-52135941	0.453333	2.56667	2.50125	0.040194
piR-mmu-2016266	0.06	2.78667	5.53743	0.00414341
piR-mmu-1303243	0.001	2.88333	11.4935	0.00410233
piR-mmu-242243	0.48	2.46333	2.35951	0.0403601
piR-mmu-3298474	0.0633333	2.74667	5.43857	0.00413983
piR-mmu-1263009	0.06	2.98	5.63421	0.0195398
piR-mmu-57498510	0.001	2.82667	11.4649	0.00411441
piR-mmu-1108653	0.001	2.73333	11.4164	0.00415703
piR-mmu-56907199	0.446667	2.52	2.49615	0.0403722
piR-mmu-1333238	0.001	2.88	11.4919	0.00410166
piR-mmu-57221418	0.001	2.74333	11.4217	0.00415822
piR-mmu-86584	0.001	2.71333	11.4059	0.00415583
piR-mmu-59262340	0.001	2.80333	11.4529	0.00409702
piR-mmu-1278203	0.001	2.73	11.4147	0.00411317
piR-mmu-1211784	0.001	2.78	11.4409	0.00409743
piR-mmu-10797	0.001	2.75667	11.4287	0.00410275
piR-mmu-89255	0.001	2.65667	11.3754	0.00413375
piR-mmu-154072	0.001	2.69	11.3934	0.00410637
piR-mmu-1264334	0.001	2.75333	11.427	0.00410095
piR-mmu-63507	0.001	2.65667	11.3754	0.00410123
piR-mmu-259546	0.001	2.64667	11.37	0.00410443
piR-mmu-1559029	0.001	2.57667	11.3313	0.00411776
piR-mmu-1262581	0.353333	2.36	2.73969	0.0402206
piR-mmu-1234394	0.001	2.57667	11.3313	0.00412414
piR-mmu-103475	0.001	2.55	11.3163	0.00820674
piR-mmu-576012	0.06	2.56333	5.41691	0.00811828
piR-mmu-114392	0.356667	2.29333	2.6848	0.0402635
piR-mmu-33558	0.236667	2.52333	3.4144	0.0419138
piR-mmu-2298483	0.001	2.72333	11.4112	0.0270874
piR-mmu-1263745	0.06	2.56333	5.41691	0.00814675
piR-mmu-1608173	0.116667	2.48667	4.41375	0.00816562
piR-mmu-5381385	0.001	2.47	11.2703	0.0081701
piR-mmu-1266237	0.001	2.5	11.2877	0.00811532
piR-mmu-114632	0.001	2.42667	11.2448	0.00815403
piR-mmu-55935875	0.001	2.42333	11.2428	0.00811845
piR-mmu-150566	0.001	2.35667	11.2025	0.00818562
piR-mmu-1264868	0.116667	2.42333	4.37653	0.0214297
piR-mmu-79622	0.06	2.3	5.26053	0.00812963
piR-mmu-700150	0.001	2.35	11.1984	0.00814328
piR-mmu-111935	0.001	2.25667	11.14	0.00821616
piR-mmu-45744857	0.001	2.28333	11.1569	0.0081443
piR-mmu-1269762	0.001	2.41667	11.2388	0.0394375
piR-mmu-1800208	0.001	2.41667	11.2388	0.0394388
piR-mmu-125913	0.06	2.09667	5.12699	0.0156346
piR-mmu-3133662	0.001	2.18333	11.0923	0.0156346
piR-mmu-144237	0.001	2.25667	11.14	0.0156346
piR-mmu-138542	0.001	2.18333	11.0923	0.0156346
piR-mmu-57610261	0.001	2.16333	11.079	0.0156346
piR-mmu-876984	0.001	2.10667	11.0407	0.0156346
piR-mmu-182206	0.001	2.12667	11.0544	0.0156346
piR-mmu-74639	0.001	2.12	11.0498	0.0156346
piR-mmu-4136037	0.001	2.11	11.043	0.0156346
piR-mmu-85972	0.001	2.16	11.0768	0.0156346
piR-mmu-38988431	0.001	2.31667	11.1778	0.0222161
piR-mmu-1290794	0.001	2.09	11.0293	0.0156346
piR-mmu-1262615	0.001	2.17667	11.0879	0.0156346
piR-mmu-169501	0.06	2.10333	5.13157	0.0156346
piR-mmu-1294611	0.001	2.06	11.0084	0.0156346
piR-mmu-45744858	0.001	2.01333	10.9754	0.0156346
piR-mmu-545804	0.001	2.03667	10.992	0.0156346
piR-mmu-10379	0.001	1.92	10.9069	0.0312638
piR-mmu-119494	0.001	2.02	10.9801	0.0156346
piR-mmu-1268724	0.06	1.99333	5.05408	0.0312638
piR-mmu-36683	0.001	1.92667	10.9119	0.0312638
piR-mmu-635960	0.0633333	1.92	4.922	0.0312638
piR-mmu-664963	0.001	1.89	10.8842	0.0312638
piR-mmu-5379043	0.001	1.87667	10.874	0.0312638
piR-mmu-30981	0.001	1.88	10.8765	0.0312638
piR-mmu-286795	0.001	1.88333	10.8791	0.0312638
piR-mmu-1257710	0.001	1.84333	10.8481	0.0312638
novel-0-t00185593	0.0466667	1.89667	5.34493	0.0483626
piR-mmu-1427751	0.06	1.74333	4.86074	0.0312638
piR-mmu-49660	0.001	1.85667	10.8585	0.0312638
piR-mmu-2124273	0.001	1.72333	10.751	0.0312638
piR-mmu-1049096	0.001	1.72667	10.7538	0.0312638
piR-mmu-1334341	0.116667	1.76	3.91511	0.0312638
piR-mmu-3735890	0.001	1.79667	10.8111	0.0312638
piR-mmu-51256	0.001	1.75	10.7731	0.0312638
piR-mmu-1269856	0.001	1.74	10.7649	0.0312638
piR-mmu-90394	0.001	1.73	10.7566	0.0312638
piR-mmu-1273279	0.001	1.78667	10.8031	0.0312638
piR-mmu-1267460	0.001	1.75	10.7731	0.0312638
piR-mmu-104874	0.001	1.70667	10.737	0.0312638
piR-mmu-467903	0.001	1.66	10.697	0.0312638
piR-mmu-495279	0.001	1.71667	10.7454	0.0312638
piR-mmu-43094	0.001	1.67333	10.7085	0.0312638
piR-mmu-1986847	0.001	1.69	10.7228	0.0312638
piR-mmu-1786449	0.001	1.65667	10.6941	0.0312638
piR-mmu-22511978	0.001	1.72667	10.7538	0.0312638
