## Supplementary Table 7 for "FBXO24 modulates mRNA alternative splicing and MIWI degradation and is required for normal sperm formation and piRNA production"

### Sheet: Sheet1
Primer sequences are used in this study
Gene	Sequence (5’ to 3’)	Application
Fbxo24	CTCCACAGGTGGAACACATTG	Genotyping
	TGTACAGTTAAGAATGGCAG
Fbxo24-HA	ATCCGTATGATGTGCCGGAT	Genotyping
	TCACCTGTTGCTTTCTCGGC
Fbxo24-WT	CTCGACTCCCGAGAGCTGAA	Genotyping
	CAACAGACCCAACAGAGGTTTC
Pick1	CACACCGCAGCATTGAGAAG	qPCR
	CGTGTATCAGGGATGGCTTT
Acrbp	CCTTATGCTTCCTGGTTTGA	qPCR
	TTCTGCTGAAGACTCCACCT
Odf1	TGACCTCTACTACCCGTGCT	qPCR
	GTTCAAAGCCGCACACATTC
H1fnt	TTGTTCTGACCCTCCTGGAC	qPCR
	TGCTGGCTACTTCAGGGTCT
H2abf1	AAGGCGAAGAAGACGGAAAG	qPCR
	CACCAGCCAGTTCAAGGATG
Fbxo24	GTCTTCAAGATGACATTCCACCAC	qPCR
	CGAGACACCTTCCTGAGGGCTA
Gapdh	AGGTTGTCTCCTGCGACTTCA	qPCR
	GGGTGGTCCAGGGTTTCTTAC
Septin4	ACGGAATCGCAACAAACTGAC	qPCR
	TCTTTCTCCCGGATTAGCTTCTC
Septin12	GCTGTGCCGGACTGTGAAT	qPCR
	GAGATGGGAGCTTCGATGATG
Brd2	ATGCTGCAAAACGTGACTCC	qPCR
	AAGCTGGTACAGAAGCCATTG
Spata6	AAAGTCCAAGTCACCCGAGAG	qPCR
	TCCGTCTTTTTGTGTAGGGAGAT
Mfn1	CCAGATGAACCTTTTAACAC	RT-PCR
	ACTTCATTGGTACACCGATC
Zmynd12	GTGGTCCTGTGCATCAGAAGG	RT-PCR
	GTATACAGTGTGTCAGCCAG
Map7d1	GAGCGCTATGAAGCAGCAATCCA	RT-PCR
	CTTTGAGAGCCGCTTGTTGATTAT
Bbs7	TGCAAATGAACCTGTGCTACGAT	RT-PCR
	TTAAACTGCAGGTGTTCTATTTCA
Phf7	ATCCTGTCTAGCAGACTGCC	RT-PCR
	GAACTCTTCTCGGTTGTTGC
Kat5	TCACGAGCGGCTGGACTTAAAG	RT-PCR
	CCTGAGGGAAAACCGAGGCTG
Nucb2	GGCTACCGCGGATCTGGAGCAAT	RT-PCR
	AATAGTGCTTCTAATTCTTGTTCATCCA
Ube2j2	CGGTAGCGGCGGCGAGGCTGCT	RT-PCR
	GAATATTTGAAGGGAGGGGCTCT
