## Supplementary Table 8 for "FBXO24 modulates mRNA alternative splicing and MIWI degradation and is required for normal sperm formation and piRNA production"

### Sheet: Sheet1
Antibodies used in this study
Antibodies	Species	Application	Concentration	Company	Cat #
DRP1	Rabbit	WB	1:1000	Proteintech	12957-1-AP
MFN2	Rabbit	WB	1:1000	Proteintech	12186-1-AP
ODF2	Rabbit	WB, IF	1:1000, 1:200	Proteintech	12058-1-AP
AKAP3	Rabbit	WB, IF	1:1000, 1:200	Proteintech	13907-1-AP
CUL1	Rabbit	WB	1:1000	Proteintech	12895-1-AP
TSSK4	Rabbit	WB	1:1000	ABclonal	A7861
H2A	Rabbit	WB	1:1000	ABclonal	A3692
H2B	Rabbit	WB	1:1000	ABclonal	A1958
H3	Rabbit	WB	1:1000	ABclonal	A2348
H4	Rabbit	WB	1:1000	ABclonal	A2349
TNP1	Rabbit	WB	1:1000	Proteintech	17178-1-AP
PRM2	Mouse	WB	1:1000	Briar Patch Biosciences	Hup2B
GAPDH	Rabbit	WB	1:1000	Proteintech	10494-1-AP
RNF8	Rabbit	WB	1:1000	Proteintech	14112-1-AP
PHF7	Rabbit	WB	1:1000	ABclonal	A8218
TSSK6	Rabbit	WB	1:1000	Solarbio	K111603P
RBX1	Rabbit	WB	1:1000	Proteintech	14895-1-AP
SKP1	Rabbit	WB	1:1000	Proteintech	14895-1-AP
MIWI	Rabbit	WB	1:1000	Proteintech	15659-1-AP
UPF1	Rabbit	WB	1:1000	Proteintech	23379-1-AP
MILI	Rabbit	WB	1:1000	ABclonal	A6044
HuR	Rabbit	WB	1:1000	Proteintech	11910-1-AP
DDX4	Rabbit	WB	1:1000	Abcam	ab270534
PRMT6	Rabbit	WB	1:1000	Proteintech	15395-1-AP
SRSF2	Rabbit	WB	1:1000	Proteintech	20371-1-AP
SRSF3	Rabbit	WB	1:1000	Proteintech	10916-1-AP
SRSF9	Rabbit	WB	1:1000	Proteintech	17926-1-AP
β-Actin	Rabbit	WB	1:1000	Proteintech	81115-1-RR
mCherry	Mouse	WB	1:1000	Solarbio	K200015M
HA	Rabbit	WB, IF	1:1000, 1:200	CST	3724
MYC	Rabbit	WB	1:1000	Proteintech	16286-1-AP
